# ROM1 is redundant to PRPH2 as a molecular building block of photoreceptor disc rims

**DOI:** 10.1101/2023.07.02.547380

**Authors:** Tylor R. Lewis, Mustafa S. Makia, Carson M. Castillo, Ying Hao, Muayyad R. Al-Ubaidi, Nikolai P. Skiba, Shannon M. Conley, Vadim Y. Arshavsky, Muna I. Naash

## Abstract

Visual signal transduction takes place within a stack of flattened membranous “discs” enclosed within the light-sensitive photoreceptor outer segment. The highly curved rims of these discs, formed in the process of disc enclosure, are fortified by large hetero-oligomeric complexes of two homologous tetraspanin proteins, PRPH2 (a.k.a. peripherin-2 or rds) and ROM1. While mutations in PRPH2 affect the formation of disc rims, the role of ROM1 remains poorly understood. In this study, we found that the knockout of ROM1 causes a compensatory increase in the disc content of PRPH2. Despite this increase, discs of ROM1 knockout mice displayed a delay in disc enclosure associated with a large diameter and lack of incisures in mature discs. Strikingly, further increasing the level of PRPH2 rescued these morphological defects. We next showed that disc rims are still formed in a knockin mouse in which the tetraspanin body of PRPH2 was replaced with that of ROM1. Together, these results demonstrate that, despite its contribution to the formation of disc rims, ROM1 can be replaced by an excess of PRPH2 for timely enclosure of newly forming discs and establishing normal outer segment structure.
