## Supplementary material for "ROM1 is redundant to PRPH2 as a molecular building block of photoreceptor disc rims": Table 1 - source data 1

### Sheet: WT 1
WT 1 - 10ug
90 min grad, 3e6, IT-100 msec, Top15, direct inject short incl list
Progenesis: sens-5, RT=0.05, charge 2-3, mouse ROS database, carb -Cys, 0 uncuts
2 pmol BSA
Peptide identifier	Ions used in quantitation	Ions	Deconvoluted peptide ions	Deconvoluted charges	Retention time (min)	Neutral mass	Best identification score	Sequence	Modifications	Accession	Description	Abundance	Amount (fmol)	Average amount (fmol)	Rhodopsin molar ratio
36.77_1312.7227n	0	2	#144,#570	2,3	36.7683	1312.72	79.2	HLVDEPQNLIK	[11] Label:13C(6)15N(2) (K)	P02769	BSA	1.11883e+07	1447.2	1204.4
36.77_1304.7102n	2	2	#111,#479	2,3	36.7683	1304.71	62.93	HLVDEPQNLIK		P02769	BSA	1.5462e+07
60.44_1488.7984n	0	2	#176,#2491	2,3	60.4376	1488.8	91.24	LGEYGFQNALIVR	[13] Label:13C(6)15N(4) (R)	P02769	BSA	9.09969e+06	13421.6
60.46_1478.7901n	0	2	#1177,#16471	2,3	60.4552	1478.79	97.64	LGEYGFQNALIVR		P02769	BSA	1.35597e+06
49.18_1170.6373n	0	1	#116	2	49.1794	1170.64	70.15	LVNELTEFAK	[10] Label:13C(6)15N(2) (K)	P02769	BSA	9.38658e+06	1027.64
49.18_1162.6262n	1	1	#40	2	49.1794	1162.63	70.23	LVNELTEFAK		P02769	BSA	1.82682e+07
52.89_1021.6259n	0	1	#125	2	52.8861	1021.63	54.57	QTALVELLK	[9] Label:13C(6)15N(2) (K)	P02769	BSA	6.73073e+06	1100.52
52.89_1013.6135n	0	1	#62	2	52.8861	1013.61	69.52	QTALVELLK		P02769	BSA	1.2232e+07
38.97_936.4950n	0	1	#278	2	38.9736	936.495	39.8	YLYEIAR	[7] Label:13C(6)15N(4) (R)	P02769	BSA	2.65534e+06	1242.23
39.00_926.4873n	0	1	#185	2	39.0048	926.487	39.66	YLYEIAR		P02769	BSA	4.27512e+06
10.41_1497.7142n	2	2	#16,#205	2,3	10.4068	1497.71	82.51	EAAAQQQESATTQK	[14] Label:13C(6)15N(2) (K)	P15409	Rhodopsin	6.61325e+07
10.42_1489.7036n	2	2	#6,#137	2,3	10.4177	1489.7	82.69	EAAAQQQESATTQK		P15409	Rhodopsin	2.07487e+08	15114.9	16740.5	1
22.36_1368.6269n	0	1	#4	2	22.3555	1368.63	85.91	NPLGDDDASATASK	[14] Label:13C(6)15N(2) (K)	P15409	Rhodopsin	5.49524e+07
22.36_1360.6141n	0	1	#122	2	22.3555	1360.61	86.35	NPLGDDDASATASK		P15409	Rhodopsin	2.09495e+08	18366.1
43.45_848.4523n	0	1	#231	2	43.4514	848.452	53.99	AFLESFK	[7] Label:13C(6)15N(2) (K)	P15499	Peripherin-2	3.0261e+06
43.45_840.4388n	0	1	#93	2	43.4514	840.439	56.74	AFLESFK		P15499	Peripherin-2	3.24873e+06	1293	943.008	17.7522
7.33_760.3356n	2	2	#493,#127	1,2	7.3318	760.336	31.34	DTDTPGR		P15499	Peripherin-2	1.8623e+07
52.58_1245.6699n	2	2	#112,#3193	2,3	52.583	1245.67	55.04	GSLESTLAYGLK	[12] Label:13C(6)15N(2) (K)	P15499	Peripherin-2	8.92844e+06
52.58_1237.6559n	0	2	#638,#12783	2,3	52.583	1237.66	66.3	GSLESTLAYGLK		P15499	Peripherin-2	3.88301e+06	523.797
41.29_1164.5491n	0	1	#716	2	41.2931	1164.55	75.5	ICYDALDPAK	[2] Carbamidomethyl (C)	P15499	Peripherin-2	1.96422e+06
26.08_845.4271n	0	1	#24864	2	26.0826	845.427	19.43	SVPETWK		P15499	Peripherin-2	42673.2
33.90_866.4281n	0	1	#209	2	33.9016	866.428	41	YLDFSSK	[7] Label:13C(6)15N(2) (K)	P15499	Peripherin-2	3.0128e+06
33.90_858.4137n	0	1	#206	2	33.9016	858.414	49.68	YLDFSSK		P15499	Peripherin-2	2.53208e+06	1012.23
14.75_782.3790n	0	1	#104	2	14.7452	782.379	18.47	DTEVPGR	[7] Label:13C(6)15N(4) (R)	P32958	ROM1	5.4164e+06
14.76_772.3719n	0	1	#92	2	14.7595	772.372	34.74	DTEVPGR		P32958	ROM1	2.09574e+06	466.01
37.82_1430.6556n	2	2	#64,#2609	2,3	37.8158	1430.66	87.36	YLDPSDQDVVDR	[12] Label:13C(6)15N(4) (R)	P32958	ROM1	2.17304e+07
37.83_1420.6477n	2	2	#200,#4692	2,3	37.8294	1420.65	73.26	YLDPSDQDVVDR		P32958	ROM1	7.03143e+06	389.714	427.862	39.1258
87.88_2959.5090n	0	1	#15018	3	87.8828	2959.51	28.69	YLQTALEGLGGVIDGEGEAQGYLFPGGLK	[29] Label:13C(6)15N(2) (K)	P32958	ROM1	1.01632e+06

### Sheet: WT 2
WT 2 - 5ug
90 min grad, 3e6, IT-100 msec, Top15, direct inject short incl list
Progenesis: sens-5, RT=0.05, charge 2-3, mouse ROS database, carb -Cys, 0 uncuts
1 pmol BSA
Peptide identifier	Ions used in quantitation	Ions	Deconvoluted peptide ions	Deconvoluted charges	Retention time (min)	Neutral mass	Best identification score	Sequence	Modifications	Accession	Description	Abundance	Amount (fmol)	Average amount (fmol)	Rhodopsin molar ratio
36.81_1312.7228n	2	2	#168,#798	2,3	36.8111	1312.72	75.54	HLVDEPQNLIK	[11] Label:13C(6)15N(2) (K)	P02769	BSA	7.86731e+06	1540.49	1285.29
36.83_1304.7092n	0	2	#352,#1697	2,3	36.8267	1304.71	54.82	HLVDEPQNLIK		P02769	BSA	5.10702e+06
60.40_1488.7979n	2	2	#203,#3946	2,3	60.3981	1488.8	91.81	LGEYGFQNALIVR	[13] Label:13C(6)15N(4) (R)	P02769	BSA	6.81585e+06	11172.4
60.41_1478.7914n	0	1	#2434	2	60.4148	1478.79	97.74	LGEYGFQNALIVR		P02769	BSA	610061
49.18_1170.6380n	1	1	#127	2	49.1838	1170.64	70.14	LVNELTEFAK	[10] Label:13C(6)15N(2) (K)	P02769	BSA	6.12256e+06	1078.18
49.18_1162.6254n	0	1	#165	2	49.1838	1162.63	69.87	LVNELTEFAK		P02769	BSA	5.67859e+06
52.85_1021.6266n	0	1	#208	2	52.8466	1021.63	53.82	QTALVELLK	[9] Label:13C(6)15N(2) (K)	P02769	BSA	3.77034e+06	1374.09
52.85_1013.6130n	0	1	#330	2	52.8466	1013.61	55.64	QTALVELLK		P02769	BSA	2.74388e+06
39.01_936.4951n	0	1	#337	2	39.0131	936.495	39.72	YLYEIAR	[7] Label:13C(6)15N(4) (R)	P02769	BSA	1.6161e+06	1148.42
39.01_926.4869n	0	1	#1395	2	39.0131	926.487	39.81	YLYEIAR		P02769	BSA	1.40724e+06
10.40_1497.7133n	2	2	#24,#308	2,3	10.4009	1497.71	84.16	EAAAQQQESATTQK	[14] Label:13C(6)15N(2) (K)	P15409	Rhodopsin	4.20057e+07
10.39_1489.7033n	2	2	#4,#126	2,3	10.3906	1489.7	82.68	EAAAQQQESATTQK		P15409	Rhodopsin	8.01336e+07	9807.74	12010.9	1
22.33_1368.6265n	1	1	#6	2	22.3271	1368.63	89.85	NPLGDDDASATASK	[14] Label:13C(6)15N(2) (K)	P15409	Rhodopsin	3.97753e+07
22.36_1360.6141n	0	1	#107	2	22.3602	1360.61	82.32	NPLGDDDASATASK		P15409	Rhodopsin	1.09968e+08	14214
43.43_848.4518n	0	1	#250	2	43.4319	848.452	54.35	AFLESFK	[7] Label:13C(6)15N(2) (K)	P15499	Peripherin-2	1.96203e+06
43.43_840.4379n	0	1	#280	2	43.4319	840.438	56.71	AFLESFK		P15499	Peripherin-2	1.58192e+06	1036.29	652.13	18.4179
52.53_1245.6703n	2	2	#106,#3921	2,3	52.5269	1245.67	68.04	GSLESTLAYGLK	[12] Label:13C(6)15N(2) (K)	P15499	Peripherin-2	7.06395e+06
52.54_1237.6568n	0	1	#615	2	52.5434	1237.66	63.35	GSLESTLAYGLK		P15499	Peripherin-2	1.78407e+06	324.613
41.26_1164.5488n	0	1	#2419	2	41.2586	1164.55	58.09	ICYDALDPAK	[2] Carbamidomethyl (C)	P15499	Peripherin-2	554335
33.90_866.4279n	0	1	#286	2	33.9015	866.428	29.63	YLDFSSK	[7] Label:13C(6)15N(2) (K)	P15499	Peripherin-2	1.95837e+06
33.94_858.4130n	0	1	#614	2	33.9355	858.413	45.27	YLDFSSK		P15499	Peripherin-2	907327	595.488
14.68_782.3798n	1	1	#166	2	14.6779	782.38	28.84	DTEVPGR	[7] Label:13C(6)15N(4) (R)	P32958	ROM1	4.76415e+06
14.70_772.3720n	0	1	#235	2	14.7039	772.372	41.15	DTEVPGR		P32958	ROM1	1.898e+06	512.053	357.814	33.5673
37.81_1430.6557n	2	2	#82,#3541	2,3	37.8146	1430.66	86.55	YLDPSDQDVVDR	[12] Label:13C(6)15N(4) (R)	P32958	ROM1	1.4574e+07
37.83_1420.6474n	0	2	#412,#12545	2,3	37.8302	1420.65	86.38	YLDPSDQDVVDR		P32958	ROM1	4.00759e+06	353.432
87.81_2959.5093n	0	1	#2969	3	87.8106	2959.51	51.37	YLQTALEGLGGVIDGEGEAQGYLFPGGLK	[29] Label:13C(6)15N(2) (K)	P32958	ROM1	3.45978e+06
87.83_2951.5092n	0	1	#28693	3	87.8326	2951.5	34.15	YLQTALEGLGGVIDGEGEAQGYLFPGGLK		P32958	ROM1	559783	207.957

### Sheet: ROM1 1
ROM1 1 - 10ug
90 min grad, 3e6, IT-100 msec, Top15, direct inject short incl list
Progenesis: sens-5, RT=0.05, charge 2-3, mouse ROS database, carb -Cys, 0 uncuts
2 pmol BSA
Peptide identifier	Ions used in quantitation	Ions	Deconvoluted peptide ions	Deconvoluted charges	Retention time (min)	Neutral mass	Best identification score	Sequence	Modifications	Accession	Description	Abundance	Amount (fmol)	Average amount (fmol)	Rhodopsin molar ratio
36.86_1312.7229n	0	2	#134,#641	2,3	36.8625	1312.72	64.87	HLVDEPQNLIK	[11] Label:13C(6)15N(2) (K)	P02769	BSA	1.10474e+07	1871.97	1535.45
36.86_1304.7101n	2	2	#145,#742	2,3	36.8625	1304.71	63.01	HLVDEPQNLIK		P02769	BSA	1.1803e+07
60.54_1488.7985n	0	2	#172	2	60.5392	1488.8	92.93	LGEYGFQNALIVR	[13] Label:13C(6)15N(4) (R)	P02769	BSA	9.12651e+06	23449.2
60.54_1478.7911n	0	1	#2166	2	60.5392	1478.79	97.75	LGEYGFQNALIVR		P02769	BSA	778406
49.26_1170.6377n	0	1	#95	2	49.2596	1170.64	65.26	LVNELTEFAK	[10] Label:13C(6)15N(2) (K)	P02769	BSA	1.00307e+07	1250.82
49.26_1162.6263n	1	1	#54	2	49.2596	1162.63	70.16	LVNELTEFAK		P02769	BSA	1.60385e+07
52.95_1021.6256n	0	1	#119	2	52.9475	1021.63	52.4	QTALVELLK	[9] Label:13C(6)15N(2) (K)	P02769	BSA	6.65311e+06	1382.42
52.98_1013.6130n	0	1	#94	2	52.9812	1013.61	56.09	QTALVELLK		P02769	BSA	9.62533e+06
39.08_936.4951n	0	1	#276	2	39.0797	936.495	37.7	YLYEIAR	[7] Label:13C(6)15N(4) (R)	P02769	BSA	2.30796e+06	1636.59
39.08_926.4872n	0	1	#250	2	39.0797	926.487	37.76	YLYEIAR		P02769	BSA	2.82045e+06
10.40_1497.7141n	0	2	#12,#164	2,3	10.4046	1497.71	88.63	EAAAQQQESATTQK	[14] Label:13C(6)15N(2) (K)	P15409	Rhodopsin	6.26984e+07
10.42_1489.7031n	2	2	#8,#156	2,3	10.4173	1489.7	97.77	EAAAQQQESATTQK		P15409	Rhodopsin	1.03132e+08	10102.6	12850.8	1
22.38_1368.6265n	1	1	#3	2	22.3759	1368.63	87.68	NPLGDDDASATASK	[14] Label:13C(6)15N(2) (K)	P15409	Rhodopsin	6.67443e+07
22.38_1360.6137n	0	1	#89	2	22.3759	1360.61	90.02	NPLGDDDASATASK		P15409	Rhodopsin	1.69519e+08	15599.1
43.53_848.4522n	0	1	#203	2	43.5301	848.452	56.78	AFLESFK	[7] Label:13C(6)15N(2) (K)	P15499	Peripherin-2	3.18e+06
43.53_840.4387n	0	1	#104	2	43.5301	840.439	43.57	AFLESFK		P15499	Peripherin-2	2.5759e+06	1243.76	974.389	13.1886
52.64_1245.6700n	2	2	#110,#3103	2,3	52.6447	1245.67	50.84	GSLESTLAYGLK	[12] Label:13C(6)15N(2) (K)	P15499	Peripherin-2	8.94079e+06
52.64_1237.6569n	0	1	#746	2	52.6447	1237.66	49.83	GSLESTLAYGLK		P15499	Peripherin-2	3.60168e+06	618.536
33.98_866.4279n	0	1	#206	2	33.9773	866.428	46.86	YLDFSSK	[7] Label:13C(6)15N(2) (K)	P15499	Peripherin-2	3.01211e+06
33.98_858.4135n	0	1	#246	2	33.9773	858.414	44.36	YLDFSSK		P15499	Peripherin-2	2.08112e+06	1060.87
14.71_782.3800n	1	1	#86	2	14.7134	782.38	30.73	DTEVPGR	[7] Label:13C(6)15N(4) (R)	P32958	ROM1	7.30377e+06
14.70_772.3740n	1	1	#37727	2	14.7024	772.374	15.13	DTEVPGR		P32958	ROM1	29780	6.26056	4.0859	3145.17
37.89_1430.6562n	2	2	#69	2	37.8915	1430.66	88.28	YLDPSDQDVVDR	[12] Label:13C(6)15N(4) (R)	P32958	ROM1	1.99318e+07
37.83_1420.5042n	2	2	#37325	2	37.8354	1420.5	18.21	YLDPSDQDVVDR		P32958	ROM1	24810	1.91124

### Sheet: ROM1 2
ROM1 2 - 10ug
90 min grad, 3e6, IT-100 msec, Top15, direct inject short incl list
Progenesis: sens-5, RT=0.05, charge 2-3, mouse ROS database, carb -Cys, 0 uncuts
2 pmol BSA
Peptide identifier	Ions used in quantitation	Ions	Deconvoluted peptide ions	Deconvoluted charges	Retention time (min)	Neutral mass	Best identification score	Sequence	Modifications	Accession	Description	Abundance	Amount (fmol)	Average amount (fmol)	Rhodopsin molar ratio
36.76_1312.7218n	0	2	#155,#889	2,3	36.7557	1312.72	59.15	HLVDEPQNLIK	[11] Label:13C(6)15N(2) (K)	P02769	BSA	1.12545e+07	1415.63	1273.1
36.76_1304.7091n	2	2	#107,#701	2,3	36.7557	1304.71	66.49	HLVDEPQNLIK		P02769	BSA	1.59004e+07
60.42_1488.7990n	0	2	#191	2	60.4179	1488.8	100.72	LGEYGFQNALIVR	[13] Label:13C(6)15N(4) (R)	P02769	BSA	8.35461e+06	38085.1
60.44_1478.7924n	0	1	#4111	2	60.435	1478.79	97.28	LGEYGFQNALIVR		P02769	BSA	438734
49.13_1170.6373n	0	1	#121	2	49.1318	1170.64	70.11	LVNELTEFAK	[10] Label:13C(6)15N(2) (K)	P02769	BSA	8.55932e+06	964.514
49.13_1162.6259n	1	1	#35	2	49.1318	1162.63	65.05	LVNELTEFAK		P02769	BSA	1.77485e+07
52.80_1021.6261n	0	1	#146	2	52.8016	1021.63	62.92	QTALVELLK	[9] Label:13C(6)15N(2) (K)	P02769	BSA	5.41076e+06	1343.39
52.83_1013.6134n	0	1	#99	2	52.8326	1013.61	54.67	QTALVELLK		P02769	BSA	8.05541e+06
38.96_936.4951n	0	1	#264	2	38.9579	936.495	42.67	YLYEIAR	[7] Label:13C(6)15N(4) (R)	P02769	BSA	2.343e+06	1368.89
38.96_926.4875n	0	1	#199	2	38.9579	926.488	43.3	YLYEIAR		P02769	BSA	3.42321e+06
10.43_1497.7155n	2	2	#8,#176	2,3	10.432	1497.72	84.41	EAAAQQQESATTQK	[14] Label:13C(6)15N(2) (K)	P15409	Rhodopsin	4.32931e+07
10.43_1489.7031n	2	2	#31,#395	2,3	10.432	1489.7	82.42	EAAAQQQESATTQK		P15409	Rhodopsin	1.14291e+08	13443.6
22.32_1368.6264n	1	1	#4	2	22.3196	1368.63	90.38	NPLGDDDASATASK	[14] Label:13C(6)15N(2) (K)	P15409	Rhodopsin	5.00642e+07
22.35_1360.6136n	0	1	#114	2	22.352	1360.61	83.79	NPLGDDDASATASK		P15409	Rhodopsin	1.01738e+08	10348.5	11896.1	1
43.38_848.4520n	0	1	#205	2	43.3834	848.452	56.71	AFLESFK	[7] Label:13C(6)15N(2) (K)	P15499	Peripherin-2	2.95443e+06
43.41_840.4384n	0	1	#91	2	43.4105	840.438	53.9	AFLESFK		P15499	Peripherin-2	3.20413e+06	1380.7	1053.45	11.2925
52.52_1245.6695n	2	2	#135,#4923	2,3	52.5178	1245.67	51.03	GSLESTLAYGLK	[12] Label:13C(6)15N(2) (K)	P15499	Peripherin-2	7.68482e+06
52.55_1237.6555n	0	2	#579,#19421	2,3	52.5506	1237.66	62.8	GSLESTLAYGLK		P15499	Peripherin-2	4.0477e+06	670.561
41.25_1164.5488n	0	1	#841	2	41.2491	1164.55	64.73	ICYDALDPAK	[2] Carbamidomethyl (C)	P15499	Peripherin-2	1.91667e+06
33.87_866.4279n	0	1	#217	2	33.8746	866.428	40.2	YLDFSSK	[7] Label:13C(6)15N(2) (K)	P15499	Peripherin-2	2.87752e+06
33.87_858.4134n	0	1	#178	2	33.8746	858.413	43.85	YLDFSSK		P15499	Peripherin-2	2.50679e+06	1109.08
14.70_782.3801n	1	1	#120	2	14.704	782.38	22.53	DTEVPGR	[7] Label:13C(6)15N(4) (R)	P32958	ROM1	8.60912e+06
37.84_1430.6562n	1	1	#54	2	37.8359	1430.66	100.56	YLDPSDQDVVDR	[12] Label:13C(6)15N(4) (R)	P32958	ROM1	2.16073e+07
37.89_1420.6502n	1	1	#37543	2	37.886	1420.65	20.36	YLDPSDQDVVDR		P32958	ROM1	38610	2.27491	2.27491	5229.25
87.89_2959.5083n	1	1	#5071	3	87.894	2959.51	27.59	YLQTALEGLGGVIDGEGEAQGYLFPGGLK	[29] Label:13C(6)15N(2) (K)	P32958	ROM1	3.00574e+06

### Sheet: Compiled data
	WT 1	WT 2	WT avg	WT St Dev			ROM1 1	ROM1 2	ROM1 avg	ROM1 St Dev
Rho:Peripherin-2	17.7522	18.4179	18.0851	0.470719			13.1886	11.2925	12.2406	1.34076
Rho:ROM1	39.1258	33.5673	36.3466	3.93045			-	-	-	-
Peripherin-2:ROM1	2.204	1.82254	2.01327	0.269733			-	-	-	-
Rho:Peripherin-2/ROM1	12.2116	11.8926	12.0521	0.225538			13.1886	11.2925	12.2406	1.34076
